# Song sparrows do not discriminate between their own song and stranger song

**DOI:** 10.1101/2020.05.08.084665

**Authors:** Çağlar Akçay, Michael D. Beecher

## Abstract

Bird song is socially learned. During song learning, the bird’s hearing its own vocalization is important for normal development of song. Whether bird’s own song is represented and recognized as a special category in adult birds, however, is unclear. If birds respond differently to their own songs when these are played back to them, this would be evidence for auditory self-recognition. To test this possibility, we presented song sparrow males (*Melospiza melodia*) playbacks of their own songs or stranger songs and measured aggressive responses as well as type matching. We find no evidence of behavioral discrimination of bird’s own song relative to the (non-matching) stranger song. These findings cast doubt on an earlier proposal that song sparrows display auditory self-recognition and support the common assumption in playback experiments that bird’s own song is perceived as stranger song.
