## Supplementary Data for "Song sparrows do not discriminate between their own song and stranger song"

### Sheet: Sheet1
Subject	Date	FirstSecond	Condition	Stimulus	WasSingingBeforeTrial?	TypeMatch	DistanceToStranger(m)	TrialDuration	Timew1m	ClosestApproach	Flight	LoudSong	WarbledSS	CrystallizedSS	WingWave	PostTimew1m	PostClosest	PostFlight	PostLoudSong	PostWarbled	PostCrystallized	PostWW
BirdE	2019-06-19	First	Self	BirdE	yes	yes (we matched)		181.91	0	2	3.62818	3.95801	0	1.31934	0	0.232115	0	5.5	1.5	0	0	0
Subject1	2019-06-18	Second	Self	Subject1	yes	yes (we matched)		179.149	0.74256	0	17.4157	1.00475	0	3.34917	0.669834	0.50375	0	8.5	4.5	0	0	0
Subject21	2019-06-19	First	Self	subject21	yes	yes (we matched)		181.196	0	2	3.9736	7.28493	0.662267	0.662267	8.60947	0.0983333	2	3	8	1.5	0.5	2.5
BirdB	2019-06-21	First	Self	BirdB	yes	no		176.836	0.0531113	1	7.12526	5.08947	0	0.339298	0	0.328792	0	2.5	1	0	0	0
BirdF	2019-06-22	Second	Self	BirdF	no	no		178.256	0.154609	0	7.40508	6.0587	0.336595	0	1.00978	0.659833	1	5	1.5	0	0	0
BirdG	2019-06-21	First	Self	BirdG	no	no		181.627	0.541124	0	8.91937	3.63382	0.991042	1.65174	0	0.377333	0	8	4.5	0	0	0
BirdH	2019-06-22	Second	Self	BirdH	no	yes		185.941	0	6	0.96805	4.19489	0	0	0	0	20	0	5.5	0	0	0
BirdJ	2019-06-22	Second	Self	BirdJ	no	no		180.739	0.886079	0	11.287	2.3238	0.331971	3.65168	5.31154	0.936742	1	6	6	0	0.5	0
BirdK	2019-06-21	First	Self	BirdK	no	yes		182.029	0.358185	0	8.89968	5.27388	0.988853	0	0	0	3	3	0	0	0	0
Subject10	2019-06-21	First	Self	Subject10	yes	yes		180.428	0.574074	0	4.98813	0.997626	0.997626	5.65322	16.9596	0	3	0	0	0	1.5	2.5
Subject12	2019-06-18	Second	Self	Subject12	yes	no		180.522	0	2	7.6445	2.99133	0	0	0.33237	0	10	4	3	0	0	0
Subject13	2019-06-17	First	Self	Subject13	yes	no		180.13	0.986676	0	7.99424	4.33021	1.33237	0.99928	10.3259	0.847417	0	4	5	0	0	1
Subject14	2019-06-19	First	Self	subject14	yes	no		179.463	0.753676	0	8.35828	6.01796	0	0.334331	7.02095	0.262833	0	2	6	0	0	0.5
Subject15	2019-06-20	Second	Self	Subject15	yes	no		180.909	0.96103	0	6.30151	1.65829	4.31156	0.331658	2.32161	1	0	1	5	0.5	0.5	0
Subject16	2019-06-20	Second	Self	Subject16	yes	yes		182.344	0	5	1.64524	2.63238	0.987144	0	0.987144	0.180139	2	0.5	1	0.5	0	0.5
Subject17	2019-06-20	Second	Self	Subject17	yes	yes		182.937	0.612736	0	5.57569	3.27982	2.62386	0.655964	6.55964	0.653995	0	2.5	2.5	0	0	0
Subject2	2019-06-22	Second	Self	Subject2	no	no		178.247	0.960504	0	12.118	2.6929	1.00984	1.00984	5.7224	0.870583	0	5.5	0.5	0	0	0
Subject20	2019-06-22	Second	Self	Subject20	no	no		182.923	0.470137	0	7.54414	1.31202	1.64003	2.62405	3.93607	0.891325	0	3	4.5	0	0.5	0
Subject23	2019-06-19	First	Self	subject23	no	yes		180.981	0.740954	0	14.2557	7.2936	0.994582	0.994582	12.9296	0.115	0	3	9	0	0	2
Subject25	2019-06-21	First	Self	Subject25	no	no		178.029	0.211539	0	6.40347	5.05537	2.6962	0	2.02215	0	3	3	6.5	0	0	0
Subject5	2019-06-20	Second	Self	Subject5	yes	no		180.114	0.115977	0	3.99747	5.99621	0	0	1.33249	0	2	2	3	0	0	0
Subject6	2019-06-19	First	Self	subject6	no	no		182.213	0.232146	0	5.92714	0	0.329286	1.97571	1.64643	0.207662	0	3	0.5	0	1.5	0
Subject7	2019-06-20	Second	Self	Subject7	no	no		180.781	0.99906	0	6.96974	1.32757	1.32757	3.98271	6.96974	0.698	0	4.5	0	0	0.5	0
Subject9	2019-06-17	First	Self	Subject9	no	no		182.674	0.176544	0	7.22598	2.62763	1.64227	0.985361	1.64227	0.639325	0	5	3	1.5	0	1
BirdE	2019-06-20	Second	Stranger	Subject17			739	179.892	0.0376653	1	6.33714	4.33594	0	0.333534	0	0.33599	1	3	0.5	0	0	0
Subject1	2019-06-17	First	Stranger	Subject6			676	181.858	1	0	17.8161	0.329927	1.31971	3.29927	1.64964	1	0	10	3.5	0	0.5	0
Subject21	2019-06-20	Second	Stranger	Subject15			570	181.265	0	3	4.63411	3.64109	0.662016	4.63411	9.59923	0	1.5	1	6	1	2	2.5
BirdB	2019-06-22	Second	Stranger	BirdJ			706	181.219	0.55443	0	9.27056	5.95964	0	0.662183	1.98655	0.0684167	0	3.5	6.5	0	0	0
BirdF	2019-06-21	First	Stranger	Subject2			501	173.82	0.32859	0	8.62962	5.17777	0	1.03555	4.4874	0.135621	0	8.5	2	0	0.5	0
BirdG	2019-06-22	Second	Stranger	BirdK			640	180.735	0.243727	1	8.63143	2.32385	0.995934	0.331978	0.331978	0.0878333	0	4	4	0	0	0
BirdH	2019-06-21	First	Stranger	Subject20			577	181.849	0	3	1.31978	4.61923	0	0	0	0	7	1.27484	2.54968	0	0	0
BirdJ	2019-06-21	First	Stranger	BirdB			706	180.613	0.478886	0	8.30505	4.65083	0	0	0.996606	0.46375	0	1.5	5.5	0	0	0
BirdK	2019-06-22	Second	Stranger	BirdG			640	167.495	0.800796	0	12.8959	4.65685	0	0	0.716439	0.4455	3	5	5.5	0	0	0
Subject10	2019-06-22	Second	Stranger	Subject25			490	182.536	0.47257	0	5.91663	1.31481	1.97221	4.93053	8.21754	0.0917967	0	2	4	0.5	3	4
Subject12	2019-06-17	First	Stranger	Subject14			746	181.276	0.913282	0	5.62677	2.64789	0.992959	0.992959	1.65493	1	0	3.00779	2.50649	0	0	0
Subject13	2019-06-18	Second	Stranger	Subject9			961	179.351	1	0	6.02171	4.34901	1.33816	0.669079	19.4033	0.882544	0	6.5	7	0	0	10.5
Subject14	2019-06-20	Second	Stranger	Subject12			746	181.876	0.392215	0	6.26801	5.60822	0.329895	0.65979	2.30927	0.191304	1	3	5.5	0.5	0	0
Subject15	2019-06-19	First	Stranger	subject21			570	178.652	0.949679	0	5.70942	1.67924	4.03018	1.34339	3.02263	1	0	0	5	0.5	0.5	0.5
Subject16	2019-06-19	First	Stranger	subject5			691	180	0.263976	0	2	2	1.66667	0	0	0	8	0	2	0	0	0
Subject17	2019-06-19	First	Stranger	BirdE			739	182.123	0.398144	0	6.91839	4.28281	1.64724	0.988341	7.24784	0.163417	1	2.5	2	0	0	0
Subject2	2019-06-21	First	Stranger	BirdF			501	180.485	0.962268	0	16.2894	4.65412	0.332437	4.32168	5.319	0.661422	0	7	5.5	0	1	0
Subject20	2019-06-21	First	Stranger	BirdH			577	188.583	0.124348	0	5.09058	2.22713	0.954484	2.86345	4.77242	0	2	0.5	5	0	0	0
Subject23	2019-06-20	Second	Stranger	Subject7			702	179.632	0.959083	3	15.6987	5.01023	2.33811	0	9.68644	0.296104	1.5	4	7.5	0	0	0.5
Subject25	2019-06-22	Second	Stranger	Subject10			490	183.078	0.11252	0	7.86549	1.96637	2.2941	0.983186	3.60501	0	3	2	3.5	0	0	0
Subject5	2019-06-19	First	Stranger	Subject16			691	180.337	0.551851	0	7.98505	6.32149	0	0	3.99252	0.405255	1	2.5	7	0	0	0.5
Subject6	2019-06-20	Second	Stranger	Subject1			676	180.561	0.696723	0	6.97825	1.32919	1.32919	3.98757	6.97825	0.508167	0	4.5	0	0	0.5	0
Subject7	2019-06-19	First	Stranger	subject23			702	180.272	1	0	4.65964	0	7.32228	0	2.99548	1	0	0.5	0	0	0	0
Subject9	2019-06-18	Second	Stranger	Subject13			961	184.033	0.586821	0	8.47675	0.652057	2.93426	0.326029	4.5644	0.709882	0	2.5	5	0	0	0.5

### Sheet: Key
Variable	Explanation
Subject	Subject ID
Date	Date of Trial
FirstSecond	Order of the trial
Condition	Experimental condition (Stranger or self/own)
Stimulus	Stimulus ID
WasSingingBeforeTrial?	Whether the subject was singing before the trial
TypeMatch	Whether the subject type matched the own song playback (yes, no, or yes -we matched him; the latter being cases where the subject was already singing the playback song type)
DistanceToStranger(m)	Distance to the stimulus bird
TrialDuration	Duration of the playback (about 180 seconds, i.e. 3 minutes)
Timew1m	Proportion of time subjects spent within 1m of the speaker during playback
ClosestApproach	Closest Approach to the speaker
Flight	Flight rate
LoudSong	Loud song rate
WarbledSS	Warbled soft song rate
CrystallizedSS	Crystallized soft song rate
WingWave	Wing wave rate
PostTimew1m	Proportion of time subjects spent within 1m of the speaker in the post trial period (2 minutes)
PostClosest	Closest approach to the speaker post trial
PostFlight	Flight rate post trial
PostLoudSong	Loud song rate post trial
PostWarbled	Warbled soft song rate post trial
PostCrystallized	Crystallized soft song rate post trial
PostWW	Wing wave rate post trial
